# Learning fast and fine-grained detection of amyloid neuropathologies from coarse-grained expert labels

**DOI:** 10.1101/2023.01.13.524019

**Authors:** Daniel R. Wong, Shino D. Magaki, Harry V. Vinters, William H. Yong, Edwin S. Monuki, Christopher K. Williams, Alessandra C. Martini, Charles DeCarli, Chris Khacherian, John P. Graff, Brittany N. Dugger, Michael J. Keiser

**Affiliations:** Institute for Neurodegenerative Diseases, University of California, San Francisco, San Francisco, CA, 94158, USA; Bakar Computational Health Sciences Institute, University of California, San Francisco, CA, 94158, USA; Department of Pharmaceutical Chemistry, University of California, San Francisco, San Francisco, CA, 94158, USA; Department of Bioengineering and Therapeutic Sciences, University of California, San Francisco, San Francisco, CA, 94158, USA; Kavli Institute for Fundamental Neuroscience, University of California, San Francisco, San Francisco, CA, 94158, USA; Department of Pathology and Laboratory Medicine, University of California, Los Angeles, Los Angeles, CA, 90095, USA; Department of Neurology, David Geffen School of Medicine at University of California, Los Angeles, Los Angeles, CA, 90095, USA; Department of Pathology & Laboratory Medicine, University of California, Irvine, CA 92697, USA; Department of Neurology, School of Medicine, University of California-Davis, Davis, CA 95817, USA; Department of Pathology and Laboratory Medicine, School of Medicine, University of California, Davis, Sacramento, CA 95817, USA

## Abstract

Precise, scalable, and quantitative evaluation of whole slide images is crucial in neuropathology. We release a deep learning model for rapid object detection and precise information on the identification, locality, and counts of cored plaques and cerebral amyloid angiopathies (CAAs). We trained this object detector using a repurposed image-tile dataset without any human-drawn bounding boxes. We evaluated the detector on a new manually-annotated dataset of whole slide images (WSIs) from three institutions, four staining procedures, and four human experts. The detector matched the cohort of neuropathology experts, achieving 0.64 (model) vs. 0.64 (cohort) average precision (AP) for cored plaques and 0.75 vs. 0.51 AP for CAAs at a 0.5 IOU threshold. It provided count and locality predictions that correlated with gold-standard CERAD-like WSI scoring (p=0.07± 0.10). The openly-available model can quickly score WSIs in minutes without a GPU on a standard workstation.
