## Supplemental File 1 (Table) for "Learning fast and fine-grained detection of amyloid neuropathologies from coarse-grained expert labels"

Random ID	Stain	Anatomic Area	Magnification 20x/40x	Age at death (yr)	Gender	PMI (hrs)	Braak NFT stage	NIA-Reagan AD classification	Other Clinicopath diagnoses (VaD LBD etc.)	CAA information for entire brain	CERAD-like cleaned	CAA presence/absence	Race	Ethnicity
3s-62064-U-FCtx-beta_amyloid	6E10'	middle frontal gyrus	40	66	Male	6.1	Stage V	* Intermediate ADNC (NIA-AA criteria)		1 Mild			Asian
3s-38016-U-VCtx-beta_amyloid	6E10'	occipital	40	90	Male	5.2	Stage III	* Low ADNC (NIA-AA criteria)		0 None			Asian	Non-Hispanic
3s-92938-U-VCtx-beta_amyloid	6E10'	occipital	40	93	Male	3.2	Stage V	* Intermediate ADNC (NIA-AA criteria)		1 Mild			White	Non-Hispanic
3s-80540-U-FCtx-beta_amyloid	6E10'	middle frontal gyrus	40	94	Female	4.9	Stage V	* Intermediate ADNC (NIA-AA criteria)		3 Severe			Caucasian	Hispanic
3s-10843-U-TCtx-beta_amyloid	6E10'	superior temporal gyrus	40	94	Female	4.9	Stage V	* Intermediate ADNC (NIA-AA criteria)		3 Severe			Caucasian	Hispanic
3s-29028-U-FCtx-beta_amyloid	6E10'	middle frontal gyrus	40	80	Male	5.6	Stage VI	* Intermediate ADNC (NIA-AA criteria)		2 Moderate			Caucasian	Hispanic
3s-18828-U-VCtx-beta_amyloid	6E10'	occipital	40	80	Male	5.6	Stage VI	* Intermediate ADNC (NIA-AA criteria)		2 Moderate			Caucasian	Hispanic
3s-68088-U-TCtx-beta_amyloid	6E10'	superior temporal gyrus	40	80	Male	5.6	Stage VI	* Intermediate ADNC (NIA-AA criteria)		2 Moderate			Caucasian	Hispanic
3s-27620-U-FCtx-beta_amyloid	6E10'	middle frontal gyrus	40	85	Male	5.9	Stage VI	* Intermediate ADNC (NIA-AA criteria)		2 Moderate			White	Non-Hispanic
2s-37306-U-FCtx-4G8_(AB17-24)	4G8_(AB17-24)	middle frontal gyrus	40	73	1	62	I	Low ADNC	Chronic Meningitis VaD	None			White	Non-Hispanic
2s-93088-U-TCtx-4G8_(AB17-24)	4G8_(AB17-24)	Superior middle temporal gyrus	40	82	1	73	VI	High ADNC		Mild			White	Non-Hispanic
2s-51490-U-FCtx-4G8_(AB17-24)	4G8_(AB17-24)	middle frontal gyrus	40	82	1	73	VI	High ADNC		Mild			White	Non-Hispanic
2s-17778-U-FCtx-4G8_(AB17-24)	4G8_(AB17-24)	middle frontal gyrus	40	87	2	166	VI	High ADNC	DLBD	Severe			Asian	Non-Hispanic
2s-46181-U-FCtx-4G8_(AB17-24)	4G8_(AB17-24)	middle frontal gyrus	40	74	2	253	VI	High ADNC	TLBD	None			White	Non-Hispanic
2s-35897-U-FCtx-4G8_(AB17-24)	4G8_(AB17-24)	middle frontal gyrus	40	94	2	174	V	High ADNC		moderate			African American	Non-Hispanic
2s-15863-U-TCtx-4G8_(AB17-24)	4G8_(AB17-24)	superior middle temporal gyri	40	94	2	174	V	High ADNC		moderate			African American	Non-Hispanic
2s-28341-U-FCtx-4G8_(AB17-24)	4G8_(AB17-24)	middle frontal gyrus	20	94	2	174	V	High ADNC		moderate			African American	Non-Hispanic
2s-89103-U-TCtx-4G8_(AB17-24)	4G8_(AB17-24)	superior middle temporal gyri	40	75	1	73	II	Low ADNC	Large acute hemorrhagic infarct (5 x 4 x 3 cm) spanning from posterior inferior/and middle frontal lobules into middle and inferior parietal to occipital white matter.	Severe			African American	Non-Hispanic
2s-56182-U-FCtx-4G8_(AB17-24)	4G8_(AB17-24)	middle frontal gyrus	20	75	1	73	II	Low ADNC	Large acute hemorrhagic infarct (5 x 4 x 3 cm) spanning from posterior inferior/and middle frontal lobules into middle and inferior parietal to occipital white matter.	Severe			African American	Non-Hispanic
2s-69188-U-FCtx-4G8_(AB17-24)	4G8_(AB17-24)	middle frontal gyrus	40	76	1	41	VI	Intermediate ADNC	VaD	Mild			White	Non-Hispanic
2s-53146-U-FCtx-4G8_(AB17-24)	4G8_(AB17-24)	middle frontal gyrus	40	83	1	97	V	High ADNC	TLBD	Mild			White	Non-Hispanic
2s-43902-U-TCtx-4G8_(AB17-24)	4G8_(AB17-24)	superior middle temporal	20	86	2	255	IV	Intermediate ADNC	HippScl VaD	Mild			White	Non-Hispanic
2s-35503-U-VCtx-4G8_(AB17-24)	4G8_(AB17-24)	visual cortex	40	87	1		III	Intermediate ADNC		Mild			White	Non-Hispanic
1s-41348-L-VCtx_choroid_plexus-Abeta42	Abeta42	Left occipital lobe choroid plexus	40	84	F	50	VI	A3B3C3	CEREBROVASCULAR DISEASE	MINIMAL AND FOCAL	mild		White	Non-Hispanic
1s-72200-L-TCtx_Cing-Abeta42	Abeta42	Left superior temporal lobe right cingulate	40	84	F	50	VI	A3B3C3	CEREBROVASCULAR DISEASE	MINIMAL AND FOCAL	mild		White	Non-Hispanic
1s-28571-R-VCtx-Abeta42	Abeta42	Right occipital lobe	40	74	M	46	V	A3B3C2	DIFFUSE LEWY BODY DISEASE CEREBROVASCULAR DISEASE	MILD TO MODERATE	moderate		White	Non-Hispanic
1s-74878-R-VCtx-Abeta40	Abeta40	Right occipital lobe	40	74	M	46	V	A3B3C2	DIFFUSE LEWY BODY DISEASE CEREBROVASCULAR DISEASE	MILD TO MODERATE	moderate		White	Non-Hispanic
1s-63683-R-VCtx-Abeta42	Abeta42	Right occipital lobe	40	87	F	56	VI	A3B3C3	CEREBROVASCULAR DISEASE	FOCALLY PROMINENT	mild		White	Non-Hispanic
1s-54446-R-TCtx-Abeta42	Abeta42	Right superior temporal lobe	40	87	F	56	VI	A3B3C3	CEREBROVASCULAR DISEASE	FOCALLY PROMINENT	mild		White	Non-Hispanic
1s-65337-L-FCtx-Abeta42	Abeta42	Left frontal lobe	40	87	F	56	VI	A3B3C3	CEREBROVASCULAR DISEASE	FOCALLY PROMINENT	mild		White	Non-Hispanic
1s-6663-R-VCtx-Abeta40	Abeta40	Right occipital lobe	40	78	F	6	V	A3B3C2	CEREBROVASCULAR DISEASE SUBARACHNOID HEMORRHAGE MICROHEMORRHAGES	MILD	mild		White	Non-Hispanic
1s-66571-R-VCtx-Abeta42	Abeta42	Right occipital lobe	40	78	F	6	V	A3B3C2	CEREBROVASCULAR DISEASE SUBARACHNOID HEMORRHAGE MICROHEMORRHAGES	MILD	mild		White	Non-Hispanic
1s-11941-L-FCtx-Abeta40	Abeta40	Left frontal lobe	40	78	F	6	V	A3B3C2	CEREBROVASCULAR DISEASE SUBARACHNOID HEMORRHAGE MICROHEMORRHAGES	MILD	mild		White	Non-Hispanic
1s-40394-L-VCtx-Abeta40	Abeta40	Left occipital lobe	40	62	M	28	V-VI	A3B3C3	CEREBROVASCULAR DISEASE CHIARI MALFORMATION	MODERATELY SEVERE	moderate		Unknown	Unknown
1s-38597-L-VCtx-Abeta42	Abeta42	Left occipital lobe	40	62	M	28	V-VI	A3B3C3	CEREBROVASCULAR DISEASE CHIARI MALFORMATION	MODERATELY SEVERE	moderate		Unknown	Unknown
1s-85705-L-VCtx-Abeta40	Abeta40	Left occipital lobe	40	89	M	30	VI	A3B3C3	DIFFUSE LEWY BODY DISEASE CEREBROVASCULAR DISEASE	MODERATELY SEVERE	moderate		White	Non-Hispanic
1s-38642-L-VCtx-Abeta42	Abeta42	Left occipital lobe	40	89	M	30	VI	A3B3C3	DIFFUSE LEWY BODY DISEASE CEREBROVASCULAR DISEASE	MODERATELY SEVERE	moderate		White	Non-Hispanic
1s-17996-R-FCtx-Abeta40	Abeta40	Right frontal lobe	40	89	M	30	VI	A3B3C3	DIFFUSE LEWY BODY DISEASE CEREBROVASCULAR DISEASE	MODERATELY SEVERE	moderate		White	Non-Hispanic
1s-71545-R-FCtx-Abeta42	Abeta42	Right frontal lobe	40	89	M	30	VI	A3B3C3	DIFFUSE LEWY BODY DISEASE CEREBROVASCULAR DISEASE	MODERATELY SEVERE	moderate		White	Non-Hispanic
1s-66574-L-FCtx-Abeta40	Abeta40	Left frontal lobe	40	65	M	44	VI	A1B3C2	CEREBROVASCULAR DISEASE	MODERATE	moderate		Unknown	Unknown
1s-82116-L-VCtx-Abeta42	Abeta42	Left occipital lobe	40	78	F	18	VI	A3B3C3	CEREBROVASCULAR DISEASE ECCHORDOSIS PHYSALIPHORA	IMMUNOREACTIVE EXTENSIVE SEVERE DIFFUSE	severe		White	Non-Hispanic
1s-88123-L-FCtx-Abeta40	Abeta40	Left frontal lobe	40	80	M	5	VI	A3B3C3	DIFFUSE LEWY BODY DISEASE CEREBROVASCULAR DISEASE	EXTENSIVE SEVERE DIFFUSE	severe		White	Non-Hispanic
1s-89934-R-VCtx-Abeta40	Abeta40	Right occipital lobe	40	80	M	5	VI	A3B3C3	DIFFUSE LEWY BODY DISEASE CEREBROVASCULAR DISEASE	EXTENSIVE SEVERE DIFFUSE	severe		White	Non-Hispanic
1s-59267-R-VCtx-Abeta42	Abeta42	Right occipital lobe	40	81	M	37	V	A2B3C2	DIFFUSE LEWY BODY DISEASE CEREBROVASCULAR DISEASE	Mild	mild		White	Non-Hispanic
1s-50313-R-VCtx-Abeta40	Abeta40	Right occipital lobe	40	81	M	37	V	A2B3C2	DIFFUSE LEWY BODY DISEASE CEREBROVASCULAR DISEASE	Mild	mild		White	Non-Hispanic
1s-11959-L-FCtx-Abeta40	Abeta40	Left frontal lobe	40	96	M	14	IV	A3B2C3	CEREBROVASCULAR DISEASE	SEVERE DIFFUSE	severe		White	Non-Hispanic
1s-82393-L-FCtx-Abeta42	Abeta42	Left frontal lobe	40	96	M	14	IV	A3B2C3	CEREBROVASCULAR DISEASE	SEVERE DIFFUSE	severe		White	Non-Hispanic
1s-58379-L-VCtx-Abeta40	Abeta40	Left occipital lobe	40	74	M	9	V-VI	A3B2C3	CEREBROVASCULAR DISEASE	MARKED	severe		Unknown	Unknown
1s-88029-L-VCtx-Abeta40	Abeta40	Left occipital lobe	40	93	F	44	VI	A3B3C3	CEREBROVASCULAR DISEASE	Mild to Moderate	moderate		Unknown	Unknown
